# Metagenome profiling and containment estimation through abundance-corrected k-mer sketching with sylph

**DOI:** 10.1101/2023.11.20.567879

**Authors:** Jim Shaw, Yun William Yu

## Abstract

Profiling metagenomes against databases allows for the detection and quantification of microbes, even at low abundances where assembly is not possible. We introduce sylph (https://github.com/bluenote-1577/sylph), a metagenome profiler that estimates genome-to-metagenome containment average nucleotide identity (ANI) through zero-inflated Poisson k-mer statistics, enabling ANI-based taxa detection. Sylph is the most accurate method on the CAMI2 marine dataset, and compared to Kraken2 for multi-sample profiling, sylph takes 10× less CPU time and uses 30× less memory. Sylph’s ANI estimates provide an orthogonal signal to abundance, enabling an ANI-based metagenome-wide association study for Parkinson’s disease (PD) against 289,232 genomes while confirming known butyrate-PD associations at the strain level. Sylph takes < 1 minute and 16 GB of RAM to profile against 85,205 prokaryotic and 2,917,521 viral genomes, detecting 30× more viral sequences in the human gut compared to RefSeq. Sylph offers precise, efficient profiling with accurate containment ANI estimation for even low-coverage genomes.
