## Supplementary Table 3 for "Metagenome profiling and containment estimation through abundance-corrected k-mer sketching with sylph"

### Sheet: Species representatives of MAGs
P-value	q-value	Lineage	Species representative MAG	MAG	ANI regression coefficient (positive means enriched in case)
0.000960095	0.0445081	d__Bacteria;p__Actinobacteriota;c__Actinomycetia;o__Actinomycetales;f__Bifidobacteriaceae;g__Bifidobacterium;s__Bifidobacterium dentium	MGYG000001354	MGYG000083136	2.07751
0.00083896	0.042318	d__Bacteria;p__Bacteroidota;c__Bacteroidia;o__Bacteroidales;f__Bacteroidaceae;g__Prevotella;s__Prevotella sp900557255	MGYG000002293	MGYG000029575	-0.755118
0.00083915	0.042318	d__Bacteria;p__Bacteroidota;c__Bacteroidia;o__Bacteroidales;f__Rikenellaceae;g__Alistipes;s__Alistipes onderdonkii	MGYG000000074	MGYG000048242	0.999186
0.00121983	0.048852	d__Bacteria;p__Bacteroidota;c__Bacteroidia;o__Bacteroidales;f__Tannerellaceae;g__Parabacteroides;s__Parabacteroides distasonis	MGYG000002438	MGYG000015179	0.626404
0.00102937	0.045697	d__Bacteria;p__Bacteroidota;c__Bacteroidia;o__Bacteroidales;f__Tannerellaceae;g__Parabacteroides;s__Parabacteroides merdae	MGYG000000044	MGYG000107942	0.767696
0.000720155	0.0399267	d__Bacteria;p__Firmicutes_A;c__Clostridia_A;o__Christensenellales;f__CAG-314;g__CAG-314;s__CAG-314 sp000437915	MGYG000000933	MGYG000260137	1.72777
0.00113271	0.0473736	d__Bacteria;p__Firmicutes_A;c__Clostridia;o__Lachnospirales;f__Lachnospiraceae;g__Agathobacter;s__Agathobacter faecis	MGYG000003694	MGYG000273348	-0.957139
0.000827189	0.0421303	d__Bacteria;p__Firmicutes_A;c__Clostridia;o__Lachnospirales;f__Lachnospiraceae;g__Agathobacter;s__Agathobacter rectalis	MGYG000002492	MGYG000124639	-1.56886
0.000578205	0.0354518	d__Bacteria;p__Firmicutes_A;c__Clostridia;o__Lachnospirales;f__Lachnospiraceae;g__Agathobacter;s__Agathobacter sp000434275	MGYG000000136	MGYG000271546	-1.9985
1.98866e-05	0.00264103	d__Bacteria;p__Firmicutes_A;c__Clostridia;o__Lachnospirales;f__Lachnospiraceae;g__Blautia_A;s__Blautia_A wexlerae_A	MGYG000001338	MGYG000188097	-1.02575
0.00119967	0.048538	d__Bacteria;p__Firmicutes_A;c__Clostridia;o__Lachnospirales;f__Lachnospiraceae;g__CAG-81;s__CAG-81 sp900066535	MGYG000000205	MGYG000117291	-1.41144
0.00117454	0.0481795	d__Bacteria;p__Firmicutes_A;c__Clostridia;o__Lachnospirales;f__Lachnospiraceae;g__Clostridium_Q;s__Clostridium_Q sp000435655	MGYG000003074	MGYG000270120	-1.64828
0.000701423	0.0394964	d__Bacteria;p__Firmicutes_A;c__Clostridia;o__Lachnospirales;f__Lachnospiraceae;g__Faecalimonas;s__Faecalimonas umbilicata	MGYG000001439	MGYG000224559	-1.09697
0.00106363	0.0463111	d__Bacteria;p__Firmicutes_A;c__Clostridia;o__Lachnospirales;f__Lachnospiraceae;g__Fusicatenibacter;s__Fusicatenibacter saccharivorans	MGYG000000251	MGYG000194846	-1.02373
0.000975338	0.0446717	d__Bacteria;p__Firmicutes_A;c__Clostridia;o__Lachnospirales;f__Lachnospiraceae;g__GCA-900066135;s__GCA-900066135 sp900543575	MGYG000003335	MGYG000241101	-2.65304
0.000675802	0.0388221	d__Bacteria;p__Firmicutes_A;c__Clostridia;o__Lachnospirales;f__Lachnospiraceae;g__KLE1615;s__KLE1615 sp900066985	MGYG000000193	MGYG000165934	-2.48619
0.000362654	0.0255383	d__Bacteria;p__Firmicutes_A;c__Clostridia;o__Lachnospirales;f__Lachnospiraceae;g__Roseburia;s__Roseburia intestinalis	MGYG000000076	MGYG000245957	-1.09137
0.00108779	0.0466811	d__Bacteria;p__Firmicutes_A;c__Clostridia;o__Monoglobales_A;f__UBA1381;g__CAG-41;s__CAG-41 sp900066215		MGYG000196192	-2.53476
5.48588e-05	0.00530439	d__Bacteria;p__Firmicutes_A;c__Clostridia;o__Oscillospirales;f__Acutalibacteraceae;g__Clostridium_A;s__Clostridium_A leptum	MGYG000000069	MGYG000058750	0.858457
0.000142135	0.0115237	d__Bacteria;p__Firmicutes_A;c__Clostridia;o__Oscillospirales;f__Acutalibacteraceae;g__UMGS1071;s__UMGS1071 sp900541905	MGYG000004115	MGYG000253365	2.95241
0.000178911	0.0141033	d__Bacteria;p__Firmicutes_A;c__Clostridia;o__Oscillospirales;f__Acutalibacteraceae;g__UMGS1071;s__UMGS1071 sp900542375	MGYG000004236	MGYG000261193	2.02542
0.00116713	0.0480491	d__Bacteria;p__Firmicutes_A;c__Clostridia;o__Oscillospirales;f__Ruminococcaceae;g__Faecalibacterium;s__Faecalibacterium prausnitzii	MGYG000001300	MGYG000192169	-1.14716
8.26144e-05	0.00733269	d__Bacteria;p__Firmicutes_A;c__Clostridia;o__Oscillospirales;f__Ruminococcaceae;g__Ruminococcus_D;s__Ruminococcus_D bicirculans	MGYG000002321	MGYG000221184	-8.71662
1.43372e-06	0.000593645	d__Bacteria;p__Firmicutes_A;c__Clostridia;o__Oscillospirales;f__Ruminococcaceae;g__Ruthenibacterium;s__Ruthenibacterium lactatiformans	MGYG000003682	MGYG000162149	0.910593
0.000517302	0.0329788	d__Bacteria;p__Firmicutes_C;c__Negativicutes;o__Veillonellales;f__Dialisteraceae;g__Dialister;s__Dialister invisus	MGYG000004158	MGYG000151087	-1.70308
0.000386548	0.0267775	d__Bacteria;p__Firmicutes;c__Bacilli;o__Lactobacillales;f__Streptococcaceae;g__Streptococcus;s__Streptococcus parasanguinis_B	MGYG000000199	MGYG000078824	-2.17723

### Sheet: Reps passing 0.05 FDR 
0.000368491	d__Bacteria;p__Actinobacteriota;c__Actinomycetia;o__Actinomycetales;f__Bifidobacteriaceae;g__Bifidobacterium;s__Bifidobacterium dentium	MGYG000001354	MGYG000282441	2.31119
0.000222181	d__Bacteria;p__Bacteroidota;c__Bacteroidia;o__Bacteroidales;f__Bacteroidaceae;g__Bacteroides;s__Bacteroides cellulosilyticus	MGYG000002455	MGYG000195892	1.1228
0.000356505	d__Bacteria;p__Bacteroidota;c__Bacteroidia;o__Bacteroidales;f__Rikenellaceae;g__Alistipes_A;s__Alistipes_A indistinctus	MGYG000001385	MGYG000112839	0.663574
0.00026838	d__Bacteria;p__Firmicutes_A;c__Clostridia_A;o__Christensenellales;f__CAG-74;g__Firm-11;s__Firm-11 sp900540045	MGYG000003875	MGYG000073359	1.16358
0.000313725	d__Bacteria;p__Firmicutes_A;c__Clostridia_A;o__Christensenellales;f__CAG-74;g__UMGS1600;s__UMGS1600 sp900553295	MGYG000001237	MGYG000091203	1.87531
0.000394876	d__Bacteria;p__Firmicutes_A;c__Clostridia_A;o__Christensenellales;f__QAND01;g__UMGS1975;s__UMGS1975 sp900546685	MGYG000002681	MGYG000045221	0.532125
0.000124913	d__Bacteria;p__Firmicutes_A;c__Clostridia;o__Eubacteriales;f__Eubacteriaceae;g__Eubacterium;s__Eubacterium callanderi	MGYG000000121	MGYG000092907	1.23595
0.000165807	d__Bacteria;p__Firmicutes_A;c__Clostridia;o__Lachnospirales;f__Lachnospiraceae;g__Agathobacter;s__Agathobacter rectalis	MGYG000002492	MGYG000050262	-0.970209
0.000273896	d__Bacteria;p__Firmicutes_A;c__Clostridia;o__Lachnospirales;f__Lachnospiraceae;g__Blautia_A;s__Blautia_A wexlerae_A	MGYG000001338	MGYG000056056	-1.01162
0.000273811	d__Bacteria;p__Firmicutes_A;c__Clostridia;o__Lachnospirales;f__Lachnospiraceae;g__Eisenbergiella;s__Eisenbergiella tayi	MGYG000002330	MGYG000109365	0.790487
0.000282308	d__Bacteria;p__Firmicutes_A;c__Clostridia;o__Lachnospirales;f__Lachnospiraceae;g__Roseburia;s__Roseburia intestinalis	MGYG000000076	MGYG000117587	-0.906574
0.000134311	d__Bacteria;p__Firmicutes_A;c__Clostridia;o__Monoglobales_A;f__UBA1381;g__CAG-41;s__CAG-41 sp900066215	MGYG000000033	MGYG000138135	-1.04598
0.000407148	d__Bacteria;p__Firmicutes_A;c__Clostridia;o__Oscillospirales;f__Acutalibacteraceae;g__Acutalibacter;s__Acutalibacter timonensis	MGYG000001539	MGYG000009697	1.20728
4.00322e-05	d__Bacteria;p__Firmicutes_A;c__Clostridia;o__Oscillospirales;f__Acutalibacteraceae;g__Clostridium_A;s__Clostridium_A leptum	MGYG000000069	MGYG000058750	0.809698
0.000419731	d__Bacteria;p__Firmicutes_A;c__Clostridia;o__Oscillospirales;f__Acutalibacteraceae;g__UMGS1071;s__UMGS1071 sp900542375	MGYG000004236	MGYG000005623	0.616622
4.08025e-05	d__Bacteria;p__Firmicutes_A;c__Clostridia;o__Oscillospirales;f__Oscillospiraceae;g__CAG-110;s__CAG-110 sp003525905	MGYG000002060	MGYG000020578	5.18283
0.000315535	d__Bacteria;p__Firmicutes_A;c__Clostridia;o__Oscillospirales;f__Oscillospiraceae;g__UBA5446;s__UBA5446 sp900544295	MGYG000002152	MGYG000130103	1.14707
0.000327466	d__Bacteria;p__Firmicutes_A;c__Clostridia;o__Oscillospirales;f__Ruminococcaceae;g__Anaerotruncus;s__Anaerotruncus rubiinfantis	MGYG000000131	MGYG000099815	1.75912
0.000288729	d__Bacteria;p__Firmicutes_A;c__Clostridia;o__Oscillospirales;f__Ruminococcaceae;g__D5;s__D5 sp900113995	MGYG000004663	MGYG000093622	1.23959
7.1202e-05	d__Bacteria;p__Firmicutes_A;c__Clostridia;o__Oscillospirales;f__Ruminococcaceae;g__Fournierella;s__Fournierella sp900543285	MGYG000004126	MGYG000179987	1.59972
6.38982e-07	d__Bacteria;p__Firmicutes_A;c__Clostridia;o__Oscillospirales;f__Ruminococcaceae;g__Ruthenibacterium;s__Ruthenibacterium lactatiformans	MGYG000003682	MGYG000162149	1.25544
0.000266412	d__Bacteria;p__Firmicutes;c__Bacilli;o__Erysipelotrichales;f__Erysipelatoclostridiaceae;g__Coprobacillus;s__Coprobacillus cateniformis	MGYG000001402	MGYG000056199	1.40441
4.41456e-06	d__Bacteria;p__Firmicutes;c__Bacilli;o__Erysipelotrichales;f__Erysipelotrichaceae;g__Clostridium_AQ;s__Clostridium_AQ innocuum	MGYG000001396	MGYG000161606	0.965943
9.12211e-05	d__Bacteria;p__Firmicutes;c__Bacilli;o__Lactobacillales;f__Streptococcaceae;g__Streptococcus;s__Streptococcus mutans	MGYG000000277	MGYG000012920	1.95317
3.27065e-05	d__Bacteria;p__Firmicutes;c__Bacilli;o__Lactobacillales;f__Streptococcaceae;g__Streptococcus;s__Streptococcus parasanguinis_B	MGYG000000199	MGYG000078824	-1.98029

### Sheet: Reps passing 0.10 FDR
P-val	Lineage	Species representative	Genome	Regression coefficient (effect size)
0.00117539	d__Bacteria;p__Actinobacteriota;c__Actinomycetia;o__Actinomycetales;f__Bifidobacteriaceae;g__Bifidobacterium;s__Bifidobacterium bifidum	MGYG000002396	MGYG000035437	0.799287
0.000368491	d__Bacteria;p__Actinobacteriota;c__Actinomycetia;o__Actinomycetales;f__Bifidobacteriaceae;g__Bifidobacterium;s__Bifidobacterium dentium	MGYG000001354	MGYG000282441	2.31119
0.0013463	d__Bacteria;p__Actinobacteriota;c__Coriobacteriia;o__Coriobacteriales;f__Eggerthellaceae;g__Gordonibacter;s__Gordonibacter urolithinfaciens	MGYG000002352	MGYG000002352	0.953029
0.00148725	d__Bacteria;p__Bacteroidota;c__Bacteroidia;o__Bacteroidales;f__Bacteroidaceae;g__Bacteroides;s__Bacteroides cellulosilyticus	MGYG000002455	MGYG000077248	0.856612
0.0014644	d__Bacteria;p__Bacteroidota;c__Bacteroidia;o__Bacteroidales;f__Bacteroidaceae;g__Prevotella;s__Prevotella sp900557255	MGYG000002293	MGYG000087027	-1.34824
0.000468255	d__Bacteria;p__Bacteroidota;c__Bacteroidia;o__Bacteroidales;f__Rikenellaceae;g__Alistipes_A;s__Alistipes_A indistinctus	MGYG000001385	MGYG000214451	0.544112
0.00141608	d__Bacteria;p__Bacteroidota;c__Bacteroidia;o__Bacteroidales;f__Tannerellaceae;g__Parabacteroides;s__Parabacteroides distasonis	MGYG000002438	MGYG000007619	0.772049
0.00153236	d__Bacteria;p__Firmicutes_A;c__Clostridia_A;o__Christensenellales;f__CAG-74;g__Firm-11;s__Firm-11 sp900540045	MGYG000003875	MGYG000263714	1.0781
0.00123136	d__Bacteria;p__Firmicutes_A;c__Clostridia_A;o__Christensenellales;f__CAG-74;g__UMGS1600;s__UMGS1600 sp900553295	MGYG000001237	MGYG000006229	1.70585
0.000514329	d__Bacteria;p__Firmicutes_A;c__Clostridia_A;o__Christensenellales;f__QAND01;g__UMGS1975;s__UMGS1975 sp900546685	MGYG000002681	MGYG000008824	0.644518
0.00098685	d__Bacteria;p__Firmicutes_A;c__Clostridia_A;o__Christensenellales;f__UBA1750;g__UBA7102;s__UBA7102 sp900760085	MGYG000004153	MGYG000251787	1.05457
0.000913745	d__Bacteria;p__Firmicutes_A;c__Clostridia;o__Eubacteriales;f__Eubacteriaceae;g__Eubacterium;s__Eubacterium callanderi	MGYG000000121	MGYG000183773	0.867613
0.00137492	d__Bacteria;p__Firmicutes_A;c__Clostridia;o__Lachnospirales;f__Lachnospiraceae;g__Agathobacter;s__Agathobacter rectalis	MGYG000002492	MGYG000027129	-0.927512
0.00140529	d__Bacteria;p__Firmicutes_A;c__Clostridia;o__Lachnospirales;f__Lachnospiraceae;g__Agathobacter;s__Agathobacter sp000434275	MGYG000000136	MGYG000271546	-1.30994
0.00137414	d__Bacteria;p__Firmicutes_A;c__Clostridia;o__Lachnospirales;f__Lachnospiraceae;g__Blautia_A;s__Blautia_A wexlerae_A	MGYG000001338	MGYG000188097	-0.857821
0.000746893	d__Bacteria;p__Firmicutes_A;c__Clostridia;o__Lachnospirales;f__Lachnospiraceae;g__Eisenbergiella;s__Eisenbergiella tayi	MGYG000002330	MGYG000011774	0.831854
0.000624915	d__Bacteria;p__Firmicutes_A;c__Clostridia;o__Lachnospirales;f__Lachnospiraceae;g__Enterocloster;s__Enterocloster citroniae	MGYG000000198	MGYG000070184	0.897578
0.00125067	d__Bacteria;p__Firmicutes_A;c__Clostridia;o__Lachnospirales;f__Lachnospiraceae;g__Hungatella;s__Hungatella sp005845265	MGYG000000150	MGYG000102546	0.702744
0.00160389	d__Bacteria;p__Firmicutes_A;c__Clostridia;o__Lachnospirales;f__Lachnospiraceae;g__KLE1615;s__KLE1615 sp900066985	MGYG000000193	MGYG000260982	-1.5346
0.00152738	d__Bacteria;p__Firmicutes_A;c__Clostridia;o__Lachnospirales;f__Lachnospiraceae;g__Roseburia;s__Roseburia intestinalis	MGYG000000076	MGYG000223125	-0.82298
0.00154932	d__Bacteria;p__Firmicutes_A;c__Clostridia;o__Lachnospirales;f__Lachnospiraceae;g__UMGS1375;s__UMGS1375 sp900066615	MGYG000000140	MGYG000080987	-0.718778
0.00136859	d__Bacteria;p__Firmicutes_A;c__Clostridia;o__Monoglobales_A;f__UBA1381;g__CAG-41;s__CAG-41 sp900066215	MGYG000000033	MGYG000072442	-0.850828
0.000407148	d__Bacteria;p__Firmicutes_A;c__Clostridia;o__Oscillospirales;f__Acutalibacteraceae;g__Acutalibacter;s__Acutalibacter timonensis	MGYG000001539	MGYG000009697	1.20728
4.00322e-05	d__Bacteria;p__Firmicutes_A;c__Clostridia;o__Oscillospirales;f__Acutalibacteraceae;g__Clostridium_A;s__Clostridium_A leptum	MGYG000000069	MGYG000058750	0.809698
0.000526921	d__Bacteria;p__Firmicutes_A;c__Clostridia;o__Oscillospirales;f__Acutalibacteraceae;g__Ruminococcus_E;s__Ruminococcus_E bromii_B	MGYG000000258	MGYG000220761	1.48242
0.00156041	d__Bacteria;p__Firmicutes_A;c__Clostridia;o__Oscillospirales;f__Acutalibacteraceae;g__UBA1691;s__UBA1691 sp900544375	MGYG000003987	MGYG000277671	0.401149
0.000651645	d__Bacteria;p__Firmicutes_A;c__Clostridia;o__Oscillospirales;f__Acutalibacteraceae;g__UMGS1071;s__UMGS1071 sp900541905	MGYG000004115	MGYG000253365	0.62433
0.00146553	d__Bacteria;p__Firmicutes_A;c__Clostridia;o__Oscillospirales;f__Acutalibacteraceae;g__UMGS1071;s__UMGS1071 sp900542375	MGYG000004236	MGYG000158706	0.562704
0.000714046	d__Bacteria;p__Firmicutes_A;c__Clostridia;o__Oscillospirales;f__Acutalibacteraceae;g__UMGS1623;s__ ERS554244	MGYG000002697	MGYG000211745	0.567104
0.000678157	d__Bacteria;p__Firmicutes_A;c__Clostridia;o__Oscillospirales;f__Acutalibacteraceae;g__UMGS1623;s__ ERS634916	MGYG000002697	MGYG000127277	0.559157
0.00146817	d__Bacteria;p__Firmicutes_A;c__Clostridia;o__Oscillospirales;f__Acutalibacteraceae;g__UMGS1623;s__ ERS746818	MGYG000002697	MGYG000198563	0.52302
0.00117898	d__Bacteria;p__Firmicutes_A;c__Clostridia;o__Oscillospirales;f__Acutalibacteraceae;g__UMGS1623;s__ ERS746853	MGYG000002697	MGYG000124089	0.569655
0.000669371	d__Bacteria;p__Firmicutes_A;c__Clostridia;o__Oscillospirales;f__Acutalibacteraceae;g__UMGS1623;s__ ERS746909	MGYG000002697	MGYG000177883	0.573463
0.00155478	d__Bacteria;p__Firmicutes_A;c__Clostridia;o__Oscillospirales;f__CAG-382;g__UCG-010;s__ ERS746863	MGYG000004125	MGYG000251953	0.872029
4.08025e-05	d__Bacteria;p__Firmicutes_A;c__Clostridia;o__Oscillospirales;f__Oscillospiraceae;g__CAG-110;s__CAG-110 sp003525905	MGYG000002060	MGYG000020578	5.18283
0.000607047	d__Bacteria;p__Firmicutes_A;c__Clostridia;o__Oscillospirales;f__Oscillospiraceae;g__Intestinimonas;s__Intestinimonas massiliensis	MGYG000001502	MGYG000131731	0.768586
0.00132637	d__Bacteria;p__Firmicutes_A;c__Clostridia;o__Oscillospirales;f__Oscillospiraceae;g__UBA5446;s__UBA5446 sp004553625	MGYG000001723	MGYG000258004	0.844477
0.000622721	d__Bacteria;p__Firmicutes_A;c__Clostridia;o__Oscillospirales;f__Oscillospiraceae;g__UBA5446;s__UBA5446 sp900544295	MGYG000002152	MGYG000058556	1.00405
0.0015381	d__Bacteria;p__Firmicutes_A;c__Clostridia;o__Oscillospirales;f__Ruminococcaceae;g__Anaerotruncus;s__Anaerotruncus colihominis	MGYG000000004	MGYG000248670	0.830486
0.000327466	d__Bacteria;p__Firmicutes_A;c__Clostridia;o__Oscillospirales;f__Ruminococcaceae;g__Anaerotruncus;s__Anaerotruncus rubiinfantis	MGYG000000131	MGYG000099815	1.75912
0.000288729	d__Bacteria;p__Firmicutes_A;c__Clostridia;o__Oscillospirales;f__Ruminococcaceae;g__D5;s__D5 sp900113995	MGYG000004663	MGYG000093622	1.23959
0.000495611	d__Bacteria;p__Firmicutes_A;c__Clostridia;o__Oscillospirales;f__Ruminococcaceae;g__Faecalibacterium;s__Faecalibacterium prausnitzii_G	MGYG000002545	MGYG000047000	-1.70202
0.000994506	d__Bacteria;p__Firmicutes_A;c__Clostridia;o__Oscillospirales;f__Ruminococcaceae;g__Fournierella;s__Fournierella sp900543285	MGYG000004126	MGYG000004126	6.3058
0.0016028	d__Bacteria;p__Firmicutes_A;c__Clostridia;o__Oscillospirales;f__Ruminococcaceae;g__HGM13222;s__HGM13222 sp900757485	MGYG000004022	MGYG000106174	1.6193
6.38982e-07	d__Bacteria;p__Firmicutes_A;c__Clostridia;o__Oscillospirales;f__Ruminococcaceae;g__Ruthenibacterium;s__Ruthenibacterium lactatiformans	MGYG000003682	MGYG000162149	1.25544
0.00107432	d__Bacteria;p__Firmicutes;c__Bacilli;o__Erysipelotrichales;f__Erysipelatoclostridiaceae;g__Coprobacillus;s__Coprobacillus cateniformis	MGYG000001402	MGYG000253594	1.10015
4.41456e-06	d__Bacteria;p__Firmicutes;c__Bacilli;o__Erysipelotrichales;f__Erysipelotrichaceae;g__Clostridium_AQ;s__Clostridium_AQ innocuum	MGYG000001396	MGYG000161606	0.965943
0.000940387	d__Bacteria;p__Firmicutes;c__Bacilli;o__Haloplasmatales_A;f__Turicibacteraceae;g__Turicibacter;s__Turicibacter sp001543345	MGYG000000037	MGYG000000037	1.3864
0.00126895	d__Bacteria;p__Firmicutes;c__Bacilli;o__Lactobacillales;f__Lactobacillaceae;g__Lacticaseibacillus;s__Lacticaseibacillus rhamnosus	MGYG000001293	MGYG000151113	2.34612
9.12211e-05	d__Bacteria;p__Firmicutes;c__Bacilli;o__Lactobacillales;f__Streptococcaceae;g__Streptococcus;s__Streptococcus mutans	MGYG000000277	MGYG000012920	1.95317
0.000757701	d__Bacteria;p__Firmicutes;c__Bacilli;o__Lactobacillales;f__Streptococcaceae;g__Streptococcus;s__Streptococcus parasanguinis	MGYG000000023	MGYG000192592	-1.94299
3.27065e-05	d__Bacteria;p__Firmicutes;c__Bacilli;o__Lactobacillales;f__Streptococcaceae;g__Streptococcus;s__Streptococcus parasanguinis_B	MGYG000000199	MGYG000078824	-1.98029
0.00114091	d__Bacteria;p__Proteobacteria;c__Gammaproteobacteria;o__Enterobacterales;f__Enterobacteriaceae;g__Escherichia;s__Escherichia coli_D	MGYG000002506	MGYG000140868	1.30449
0.00139342	d__Bacteria;p__Verrucomicrobiota;c__Verrucomicrobiae;o__Verrucomicrobiales;f__Akkermansiaceae;g__Akkermansia;s__Akkermansia sp001580195	MGYG000002378	MGYG000136744	0.6152

### Sheet: Reps passing 0.05 FDR - 99% 0-1
P-val	Lineage	Species representative	Genome	Regression coefficient (effect size)
0.000285017	0.000285017	d__Bacteria;p__Actinobacteriota;c__Actinomycetia;o__Actinomycetales;f__Bifidobacteriaceae;g__Bifidobacterium;s__Bifidobacterium dentium	MGYG000001354	MGYG000260420	1.15548
2.80605e-05	2.80605e-05	d__Bacteria;p__Actinobacteriota;c__Actinomycetia;o__Actinomycetales;f__Bifidobacteriaceae;g__Bifidobacterium;s__Bifidobacterium infantis	MGYG000001292	MGYG000036240	0.891374
0.000343489	0.000343489	d__Bacteria;p__Actinobacteriota;c__Actinomycetia;o__Actinomycetales;f__Bifidobacteriaceae;g__Bifidobacterium;s__Bifidobacterium pseudocatenulatum	MGYG000003683	MGYG000240428	1.19931
0.000274301	0.000274301	d__Bacteria;p__Bacteroidota;c__Bacteroidia;o__Bacteroidales;f__Bacteroidaceae;g__Bacteroides;s__Bacteroides uniformis	MGYG000001346	MGYG000155952	0.679833
0.000330163	0.000330163	d__Bacteria;p__Bacteroidota;c__Bacteroidia;o__Bacteroidales;f__Rikenellaceae;g__Alistipes_A;s__Alistipes_A indistinctus	MGYG000001385	MGYG000247489	0.938084
0.000293236	0.000293236	d__Bacteria;p__Firmicutes_A;c__Clostridia_A;o__Christensenellales;f__QAND01;g__UMGS1975;s__UMGS1975 sp900546685	MGYG000002681	MGYG000141179	0.806753
0.000388593	0.000388593	d__Bacteria;p__Firmicutes_A;c__Clostridia;o__Lachnospirales;f__Lachnospiraceae;g__Agathobacter;s__Agathobacter faecis	MGYG000003694	MGYG000180866	-1.19354
0.000342655	0.000342655	d__Bacteria;p__Firmicutes_A;c__Clostridia;o__Lachnospirales;f__Lachnospiraceae;g__Blautia_A;s__Blautia_A wexlerae_A	MGYG000001338	MGYG000165879	-0.97029
0.000446429	0.000446429	d__Bacteria;p__Firmicutes_A;c__Clostridia;o__Lachnospirales;f__Lachnospiraceae;g__Clostridium_Q;s__Clostridium_Q sp000435655	MGYG000003074	MGYG000087697	-1.86147
6.80118e-06	6.80118e-06	d__Bacteria;p__Firmicutes_A;c__Clostridia;o__Lachnospirales;f__Lachnospiraceae;g__Dorea_A;s__Dorea_A longicatena	MGYG000000038	MGYG000020909	-1.55266
0.000247117	0.000247117	d__Bacteria;p__Firmicutes_A;c__Clostridia;o__Lachnospirales;f__Lachnospiraceae;g__Faecalimonas;s__Faecalimonas umbilicata	MGYG000001439	MGYG000283036	-1.28307
7.0484e-05	7.0484e-05	d__Bacteria;p__Firmicutes_A;c__Clostridia;o__Lachnospirales;f__Lachnospiraceae;g__Roseburia;s__Roseburia intestinalis	MGYG000000076	MGYG000085606	-0.998781
0.000183503	0.000183503	d__Bacteria;p__Firmicutes_A;c__Clostridia;o__Oscillospirales;f__Acutalibacteraceae;g__Clostridium_A;s__Clostridium_A leptum	MGYG000000069	MGYG000058750	0.706383
0.000404172	0.000404172	d__Bacteria;p__Firmicutes_A;c__Clostridia;o__Oscillospirales;f__Acutalibacteraceae;g__UMGS1071;s__UMGS1071 sp900542375	MGYG000004236	MGYG000229355	0.768901
0.000116978	0.000116978	d__Bacteria;p__Firmicutes_A;c__Clostridia;o__Oscillospirales;f__Oscillospiraceae;g__UBA5446;s__UBA5446 sp900544295	MGYG000002152	MGYG000275638	1.32603
0.000314013	0.000314013	d__Bacteria;p__Firmicutes_A;c__Clostridia;o__Oscillospirales;f__Ruminococcaceae;g__D5;s__D5 sp900113995	MGYG000004663	MGYG000007767	1.11588
0.000237753	0.000237753	d__Bacteria;p__Firmicutes_A;c__Clostridia;o__Oscillospirales;f__Ruminococcaceae;g__Fournierella;s__Fournierella sp900543285	MGYG000004126	MGYG000288039	1.3328
5.07381e-06	5.07381e-06	d__Bacteria;p__Firmicutes_A;c__Clostridia;o__Oscillospirales;f__Ruminococcaceae;g__Ruthenibacterium;s__Ruthenibacterium lactatiformans	MGYG000003682	MGYG000162149	0.888913
0.000215845	0.000215845	d__Bacteria;p__Firmicutes;c__Bacilli;o__Erysipelotrichales;f__Erysipelotrichaceae;g__Clostridium_AQ;s__Clostridium_AQ innocuum	MGYG000001396	MGYG000116515	0.853847
0.000104033	0.000104033	d__Bacteria;p__Firmicutes;c__Bacilli;o__Lactobacillales;f__Streptococcaceae;g__Streptococcus;s__Streptococcus parasanguinis_B	MGYG000000199	MGYG000268725	-2.4722

### Sheet: Reps passing 0.10 FDR - 99% 0-1
P-val	Lineage	Species representative	Genome	Regression coefficient (effect size)
0.00109993	0.00109993	d__Bacteria;p__Actinobacteriota;c__Actinomycetia;o__Actinomycetales;f__Bifidobacteriaceae;g__Bifidobacterium;s__Bifidobacterium bifidum	MGYG000002396	MGYG000149993	0.977495
0.000745483	0.000745483	d__Bacteria;p__Actinobacteriota;c__Actinomycetia;o__Actinomycetales;f__Bifidobacteriaceae;g__Bifidobacterium;s__Bifidobacterium dentium	MGYG000001354	MGYG000258463	2.16186
2.80605e-05	2.80605e-05	d__Bacteria;p__Actinobacteriota;c__Actinomycetia;o__Actinomycetales;f__Bifidobacteriaceae;g__Bifidobacterium;s__Bifidobacterium infantis	MGYG000001292	MGYG000036240	0.891374
0.00105347	0.00105347	d__Bacteria;p__Actinobacteriota;c__Actinomycetia;o__Actinomycetales;f__Bifidobacteriaceae;g__Bifidobacterium;s__Bifidobacterium pseudocatenulatum	MGYG000003683	MGYG000056717	0.913139
0.000626567	0.000626567	d__Bacteria;p__Actinobacteriota;c__Coriobacteriia;o__Coriobacteriales;f__Coriobacteriaceae;g__Collinsella;s__Collinsella aerofaciens_F	MGYG000000085	MGYG000258430	55334.2
0.00101951	0.00101951	d__Bacteria;p__Bacteroidota;c__Bacteroidia;o__Bacteroidales;f__Bacteroidaceae;g__Bacteroides;s__Bacteroides stercoris	MGYG000003681	MGYG000250640	0.880492
0.000666552	0.000666552	d__Bacteria;p__Bacteroidota;c__Bacteroidia;o__Bacteroidales;f__Bacteroidaceae;g__Bacteroides;s__Bacteroides uniformis	MGYG000001346	MGYG000085967	0.630591
0.000622331	0.000622331	d__Bacteria;p__Bacteroidota;c__Bacteroidia;o__Bacteroidales;f__Rikenellaceae;g__Alistipes_A;s__Alistipes_A indistinctus	MGYG000001385	MGYG000214451	0.743906
0.00114629	0.00114629	d__Bacteria;p__Firmicutes_A;c__Clostridia_A;o__Christensenellales;f__QAND01;g__UMGS1975;s__UMGS1975 sp900546685	MGYG000002681	MGYG000025147	0.734236
0.000388593	0.000388593	d__Bacteria;p__Firmicutes_A;c__Clostridia;o__Lachnospirales;f__Lachnospiraceae;g__Agathobacter;s__Agathobacter faecis	MGYG000003694	MGYG000180866	-1.19354
0.000932239	0.000932239	d__Bacteria;p__Firmicutes_A;c__Clostridia;o__Lachnospirales;f__Lachnospiraceae;g__Agathobacter;s__Agathobacter sp000434275	MGYG000000136	MGYG000167404	-1.69166
0.000918593	0.000918593	d__Bacteria;p__Firmicutes_A;c__Clostridia;o__Lachnospirales;f__Lachnospiraceae;g__Blautia_A;s__Blautia_A massiliensis	MGYG000000142	MGYG000078200	-0.624408
0.00116069	0.00116069	d__Bacteria;p__Firmicutes_A;c__Clostridia;o__Lachnospirales;f__Lachnospiraceae;g__Blautia_A;s__Blautia_A wexlerae_A	MGYG000001338	MGYG000250035	-0.649865
0.000446429	0.000446429	d__Bacteria;p__Firmicutes_A;c__Clostridia;o__Lachnospirales;f__Lachnospiraceae;g__Clostridium_Q;s__Clostridium_Q sp000435655	MGYG000003074	MGYG000087697	-1.86147
6.80118e-06	6.80118e-06	d__Bacteria;p__Firmicutes_A;c__Clostridia;o__Lachnospirales;f__Lachnospiraceae;g__Dorea_A;s__Dorea_A longicatena	MGYG000000038	MGYG000020909	-1.55266
0.00106109	0.00106109	d__Bacteria;p__Firmicutes_A;c__Clostridia;o__Lachnospirales;f__Lachnospiraceae;g__Eisenbergiella;s__Eisenbergiella tayi	MGYG000002330	MGYG000005661	1.16914
0.000247117	0.000247117	d__Bacteria;p__Firmicutes_A;c__Clostridia;o__Lachnospirales;f__Lachnospiraceae;g__Faecalimonas;s__Faecalimonas umbilicata	MGYG000001439	MGYG000283036	-1.28307
0.00118086	0.00118086	d__Bacteria;p__Firmicutes_A;c__Clostridia;o__Lachnospirales;f__Lachnospiraceae;g__Mediterraneibacter;s__Mediterraneibacter lactaris	MGYG000001310	MGYG000252322	-0.762388
7.0484e-05	7.0484e-05	d__Bacteria;p__Firmicutes_A;c__Clostridia;o__Lachnospirales;f__Lachnospiraceae;g__Roseburia;s__Roseburia intestinalis	MGYG000000076	MGYG000085606	-0.998781
0.00104878	0.00104878	d__Bacteria;p__Firmicutes_A;c__Clostridia;o__Lachnospirales;f__Lachnospiraceae;g__UMGS1375;s__UMGS1375 sp900066615	MGYG000000140	MGYG000209033	-0.975734
0.000859498	0.000859498	d__Bacteria;p__Firmicutes_A;c__Clostridia;o__Oscillospirales;f__Acutalibacteraceae;g__Acutalibacter;s__Acutalibacter timonensis	MGYG000001539	MGYG000010852	0.791775
0.000183503	0.000183503	d__Bacteria;p__Firmicutes_A;c__Clostridia;o__Oscillospirales;f__Acutalibacteraceae;g__Clostridium_A;s__Clostridium_A leptum	MGYG000000069	MGYG000058750	0.706383
0.00106388	0.00106388	d__Bacteria;p__Firmicutes_A;c__Clostridia;o__Oscillospirales;f__Acutalibacteraceae;g__UMGS1071;s__UMGS1071 sp900542375	MGYG000004236	MGYG000158706	0.732098
0.000970253	0.000970253	d__Bacteria;p__Firmicutes_A;c__Clostridia;o__Oscillospirales;f__Oscillospiraceae;g__UBA5446;s__UBA5446 sp900544295	MGYG000002152	MGYG000068939	1.17593
0.000999713	0.000999713	d__Bacteria;p__Firmicutes_A;c__Clostridia;o__Oscillospirales;f__Ruminococcaceae;g__Anaerotruncus;s__Anaerotruncus massiliensis	MGYG000004618	MGYG000005137	1.07089
0.000314013	0.000314013	d__Bacteria;p__Firmicutes_A;c__Clostridia;o__Oscillospirales;f__Ruminococcaceae;g__D5;s__D5 sp900113995	MGYG000004663	MGYG000007767	1.11588
0.000904816	0.000904816	d__Bacteria;p__Firmicutes_A;c__Clostridia;o__Oscillospirales;f__Ruminococcaceae;g__Fournierella;s__Fournierella sp900543285	MGYG000004126	MGYG000045211	1.13177
5.07381e-06	5.07381e-06	d__Bacteria;p__Firmicutes_A;c__Clostridia;o__Oscillospirales;f__Ruminococcaceae;g__Ruthenibacterium;s__Ruthenibacterium lactatiformans	MGYG000003682	MGYG000162149	0.888913
0.000863578	0.000863578	d__Bacteria;p__Firmicutes_C;c__Negativicutes;o__Acidaminococcales;f__Acidaminococcaceae;g__Phascolarctobacterium;s__Phascolarctobacterium faecium	MGYG000004769	MGYG000115659	-1.02019
0.000693914	0.000693914	d__Bacteria;p__Firmicutes_C;c__Negativicutes;o__Veillonellales;f__Dialisteraceae;g__Dialister;s__Dialister invisus	MGYG000004158	MGYG000163623	-1.85604
0.000498867	0.000498867	d__Bacteria;p__Firmicutes;c__Bacilli;o__Erysipelotrichales;f__Erysipelotrichaceae;g__Clostridium_AQ;s__Clostridium_AQ innocuum	MGYG000001396	MGYG000271422	0.88026
0.000974603	0.000974603	d__Bacteria;p__Firmicutes;c__Bacilli;o__Lactobacillales;f__Streptococcaceae;g__Streptococcus;s__Streptococcus mutans	MGYG000000277	MGYG000134881	1.57663
0.000104033	0.000104033	d__Bacteria;p__Firmicutes;c__Bacilli;o__Lactobacillales;f__Streptococcaceae;g__Streptococcus;s__Streptococcus parasanguinis_B	MGYG000000199	MGYG000268725	-2.4722
0.000997458	0.000997458	d__Bacteria;p__Verrucomicrobiota;c__Verrucomicrobiae;o__Verrucomicrobiales;f__Akkermansiaceae;g__Akkermansia;s__Akkermansia muciniphila	MGYG000002454	MGYG000239489	1.44817
0.00115214	0.00115214	d__Bacteria;p__Verrucomicrobiota;c__Verrucomicrobiae;o__Verrucomicrobiales;f__Akkermansiaceae;g__Akkermansia;s__Akkermansia sp001580195	MGYG000002378	MGYG000036374	0.922117

### Sheet: Intersection between two method
d__Bacteria;p__Actinobacteriota;c__Actinomycetia;o__Actinomycetales;f__Bifidobacteriaceae;g__Bifidobacterium;s__Bifidobacterium dentium
d__Bacteria;p__Bacteroidota;c__Bacteroidia;o__Bacteroidales;f__Rikenellaceae;g__Alistipes_A;s__Alistipes_A indistinctus
d__Bacteria;p__Firmicutes_A;c__Clostridia_A;o__Christensenellales;f__QAND01;g__UMGS1975;s__UMGS1975 sp900546685
d__Bacteria;p__Firmicutes_A;c__Clostridia;o__Lachnospirales;f__Lachnospiraceae;g__Blautia_A;s__Blautia_A wexlerae_A
d__Bacteria;p__Firmicutes_A;c__Clostridia;o__Lachnospirales;f__Lachnospiraceae;g__Roseburia;s__Roseburia intestinalis
d__Bacteria;p__Firmicutes_A;c__Clostridia;o__Oscillospirales;f__Acutalibacteraceae;g__Clostridium_A;s__Clostridium_A leptum
d__Bacteria;p__Firmicutes_A;c__Clostridia;o__Oscillospirales;f__Acutalibacteraceae;g__UMGS1071;s__UMGS1071 sp900542375
d__Bacteria;p__Firmicutes_A;c__Clostridia;o__Oscillospirales;f__Oscillospiraceae;g__UBA5446;s__UBA5446 sp900544295
d__Bacteria;p__Firmicutes_A;c__Clostridia;o__Oscillospirales;f__Ruminococcaceae;g__D5;s__D5 sp900113995
d__Bacteria;p__Firmicutes_A;c__Clostridia;o__Oscillospirales;f__Ruminococcaceae;g__Fournierella;s__Fournierella sp900543285
d__Bacteria;p__Firmicutes_A;c__Clostridia;o__Oscillospirales;f__Ruminococcaceae;g__Ruthenibacterium;s__Ruthenibacterium lactatiformans
d__Bacteria;p__Firmicutes;c__Bacilli;o__Erysipelotrichales;f__Erysipelotrichaceae;g__Clostridium_AQ;s__Clostridium_AQ innocuum
d__Bacteria;p__Firmicutes;c__Bacilli;o__Lactobacillales;f__Streptococcaceae;g__Streptococcus;s__Streptococcus parasanguinis_B
